# Reduced body size of *Varroa destructor* associated with varroa-resistant honey bee colonies across Europe

**DOI:** 10.64898/2026.03.11.711027

**Authors:** Adéla Krajdlová, Václav Krištůfek, Alena Krejčí

**Affiliations:** University of South Bohemia, Faculty of Science, 370 05 Ceske Budejovice, Czech Republic; Biology Centre, Institute of Entomology, Czech Academy of Sciences, 370 05 Ceske Budejovice, Czech Republic; Biology Centre, Institute of Soil Biology and Biochemistry, Czech Academy of Sciences, 370 05 Ceske Budejovice, Czech Republic

**Keywords:** *Varroa destructor*, *Apis mellifera*, mite morphology, varroa-resistance

## Abstract

The ectoparasitic mite *Varroa destructor* is the most significant parasite of the Western honey bee (*Apis mellifera*) and a major driver of colony losses worldwide. Although extensive research has focused on behavioral and physiological mechanisms of host resistance, comparatively little attention has been paid to potential phenotypic responses of the parasite itself. Here we investigated body size variation in *Varroa destructor* associated with varroa-resistant and non-resistant honey bee colonies across four European countries. We quantified the dorsal shield area of adult female mites from multiple colonies differing in the honey bee colonies resistance status, using standardized digital image analysis. Across geographically distant non-resistant populations, mite body size was remarkably consistent, with a median dorsal shield area of 1.47 mm^2^. In contrast, mites originating from varroa-resistant colonies were consistently smaller, with a median dorsal shield area of 1.37 mm^2^, representing an approximately 6.8% reduction in body size. This pattern was reproducible across different geographical areas, honey bee genetic backgrounds and beekeeping practices. The striking stability of mite body size in non-resistant populations contrasted with the consistent reduction observed in mites associated with resistant hosts, suggesting a host associated shift in parasite phenotype. Because body size in arthropods integrates developmental conditions, nutritional availability and resource allocation, the observed pattern may reflect altered developmental environments and selective pressures imposed by resistant hosts. Our results show a consistent morphological shift in this globally important parasite associated with resistant hosts and suggest that dorsal shield size in *Varroa* could serve as a new selection marker for varroa-resistant honey bee colonies.
