## Supplementary Table 1 for "Reduced body size of *Varroa destructor* associated with varroa-resistant honey bee colonies across Europe"

### Sheet: Czechia
Non-resistant, treated colonies							Varroa-resistant, non-treated colonies
Apiary number	Name of beekeeper	Location	GST coordinates	Date of mite collection	Hive type		Apiary number	Name of beekeeper	Location	GST coordinates	Date of mite collection	Hive type
1	Krištůfek	Doubravice	48.9356° N, 14.5106° E	October 2021, October 2022	Czech national		1	Jiří Marx	Václaví	50.56553° N, 15.24875° E	October 2021	Langstroth 2/3
2	Kubátová	Sedlce	48.637° N, 14.502° E	October 2021, October 2022	Czech national
3	Černá	České Budějovice, Mladé	48.9557° N, 14.5003° E	October 2021, October 2022	Czech national, insulated
4	Wolgemuth	České Budějovice, Vltava	48.9874° N, 14.4576° E	October 2021, October 2022	Czech national
5	Schaffer	Boršov nad Vltavou	48.9073° N, 14.4326° E	October 2021, October 2022	Czech national
6	Krejčí	České Budějovice, Čtyři Dvory	48.9798° N, 14.4522° E	October 2021	Czech national
7	Tolar	České Budějovice, Máj	48.9750° N, 14.4447° E	October 2021, October 2022	Czech national
8	Krejčí	Trocnov	48.8925° N, 14.6336° E	October 2021, October 2022	Langstroth 2/3
9	Veselý	České Budějovice	48.9747° N, 14.4743° E	October 2021, October 2022	Czech national
10	Křenek	České Budějovice, Rožnov	48.9523° N, 14.4795° E	October 2021, October 2022	Czech national, insulated
11	Kori	České Budějovice, Planá	48.9446° N, 14.5314° E	October 2021	Czech national
12	Mikšátko	České Budějovice, radnice	48.9748° N, 14.4749° E	October 2021	Czech national
13	Jeslínková	Přeštice	49.5730° N, 13.3337° E	October 2021	Czech national
14	Nečil	České Budějovice, kostel	48.9733° N, 14.4699° E	October 2022	Czech national, insulated
15	Krištůfek	Uhlíkov, Boletice	48.8433° N, 14.2016° E	October 2022	Czech national, polyuretan

### Sheet: UK
Non-resistant, treated colonies							Varroa-resistant, non-treated colonies
Apiary - colony	Name of beekeeper	Location	GST coordinates	Date of mite collection	Hive type		Apiary number	Name of beekeeper	Location	GPS coordinates	Date of mite collection	Hive type
1-1	David Heaf	Llanystumdwy, Wales	52.9224 7°N, -4.27050°W	Oct ´21, May ´22,June ´22, Aug ´22,Sep ´22	British national		1	N/A	Lanbedrgoch, Wales	53.3003° N, −4.2364° W	Sept ´22	British national wooden
1-2	David Heaf	Llanystumdwy, Wales	52.9224 7°N, -4.27050°W	Oct ´21, May ´22,June ´22, Aug ´22,Sep ´22	Warre		2	N/A	Pentraeth, Wales	53.2830° N, −4.2170° W	Sept ´22	British national wooden
1-3	David Heaf	Llanystumdwy, Wales	52.9224 7°N, -4.27050°W	June ´22, July ´22, Aug ´22, Sept ´22	Warre		3	N/A	Llanddaniel, Wales	53.2217° N, −4.2078°W	Sept ´22	British national polystyrene

### Sheet: Sweden
Non-resistant, treated colonies							Varroa-resistant, non-treated colonies
Apiary - colony	Name of beekeeper	Location	GST coordinates	Date of mite collection	Hive type		Apiary - colony	Name of beekeeper	Location	GST coordinates	Date of mite collection	Hive type
1	A.Andersson	Vretstorp	59.02375° N 14.86851°E	October 2022	Insulated swedish standard hives		1-1	Eric Osterlund	Hallsberg	59.06463° N, 15.10993° E	Oct ´21, Jan ´22, Nov ´22	Single walled fir tree boxes, square 12 frame Shallow (448x137mm)
							1-2	Eric Osterlund	Hallsberg	59.06463° N, 15.10993° E	November 2022	Single walled fir tree boxes, square 12 frame Shallow (448x137mm)
							1-3	Eric Osterlund	Hallsberg	59.06463° N, 15.10993° E	November 2022	Single walled fir tree boxes, square 12 frame Shallow (448x137mm)

### Sheet: France
2022							2022
Colonies of neighboring beekeeper, varroa-treated							Varroa-resistant, non-treated colonies
Apiary - colony	Name of beekeeper	Location	GST coordinates	Date of mite collection	Hive type		Apiary number	Colony number	Name of beekeeper	Name of apiary	Location	GST coordinates	Date of mite collection	Note	Hive type
1 - mixed sample of 24 colonies	Victor Kohut	Verlhac-Tescou	43.923724° N , 1.536429° E	September 2022	Langstroth , deep brood box, shallow super.		1	1	John Kefuss	Campanet	Le Born	43.888681° N,1.524465 ° N	September 2022	resistant non-treated 105	Langstroth , deep brood box, shallow super.
							1	2	John Kefuss	Campanet	Le Born	43.888681° N,1.524465 ° N	September 2022	resistant non-treated 383	Langstroth , deep brood box, shallow super.
							1	3	John Kefuss	Campanet	Le Born	43.888681° N,1.524465 ° N	September 2022	resistant non-treated 623	Langstroth , deep brood box, shallow super.
							1	4	John Kefuss	Campanet	Le Born	43.888681° N,1.524465 ° N	September 2022	resistant non-treated 814	Langstroth , deep brood box, shallow super.
							1	5	John Kefuss	Campanet	Le Born	43.888681° N,1.524465 ° N	September 2022	resistant non-treated 898	Langstroth , deep brood box, shallow super.
							Varroa-resistant, varroa-treated colonies
							2	1	Cyril Kefuss	Whitfield 1	Villemur sur Tarn	43.867677° N, 1.553046 ° E	September 2022	resistant treated 218	Langstroth , deep brood box, shallow super.
							2	2	Cyril Kefuss	Whitfield 1	Villemur sur Tarn	43.867677° N, 1.553046 ° E	September 2022	resistant treated 376	Langstroth , deep brood box, shallow super.
							2	3	Cyril Kefuss	Whitfield 1	Villemur sur Tarn	43.867677° N, 1.553046 ° E	September 2022	resistant treated 244	Langstroth , deep brood box, shallow super.
							2	4	Cyril Kefuss	Whitfield 1	Villemur sur Tarn	43.867677° N, 1.553046 ° E	September 2022	resistant treated 540	Langstroth , deep brood box, shallow super.
							2	5	Cyril Kefuss	Whitfield 1	Villemur sur Tarn	43.867677° N, 1.553046 ° E	September 2022	resistant treated 408	Langstroth , deep brood box, shallow super.
							2	6	Cyril Kefuss	Whitfield 1	Villemur sur Tarn	43.867677° N, 1.553046 ° E	September 2022	resistant treated 1063	Langstroth , deep brood box, shallow super.
							3	1	Cyril Kefuss	Pickard	Villemur sur Tarn	43.885974° N, 1.490563° E	September 2022	resistant treated 1000	Langstroth , deep brood box, shallow super.
							3	2	Cyril Kefuss	Pickard	Villemur sur Tarn	43.885974° N, 1.490563° E	September 2022	resistant treated 1105	Langstroth , deep brood box, shallow super.
							3	3	Cyril Kefuss	Pickard	Villemur sur Tarn	43.885974° N, 1.490563° E	September 2022	resistant treated 494	Langstroth , deep brood box, shallow super.
							3	4	Cyril Kefuss	Pickard	Villemur sur Tarn	43.885974° N, 1.490563° E	September 2022	resistant treated 844	Langstroth , deep brood box, shallow super.
							4	1	Cyril Kefuss	Water Tower	Villemur sur Tarn	43.875993° N, 1.529707 ° E	September 2022	resistant treated 1142	Langstroth , deep brood box, shallow super.
							4	2	Cyril Kefuss	Water Tower	Villemur sur Tarn	43.875993° N, 1.529707 ° E	September 2022	resistant treated 1018	Langstroth , deep brood box, shallow super.
							4	3	Cyril Kefuss	Water Tower	Villemur sur Tarn	43.875993° N, 1.529707 ° E	September 2022	resistant treated 266	Langstroth , deep brood box, shallow super.
							4	4	Cyril Kefuss	Water Tower	Villemur sur Tarn	43.875993° N, 1.529707 ° E	September 2022	resistant treated 223	Langstroth , deep brood box, shallow super.
							4	5	Cyril Kefuss	Water Tower	Villemur sur Tarn	43.875993° N, 1.529707 ° E	September 2022	resistant treated 790	Langstroth , deep brood box, shallow super.
							4	6	Cyril Kefuss	Water Tower	Villemur sur Tarn	43.875993° N, 1.529707 ° E	September 2022	resistant treated 278	Langstroth , deep brood box, shallow super.
							4	7	Cyril Kefuss	Water Tower	Villemur sur Tarn	43.875993° N, 1.529707 ° E	September 2022	resistant treated 222	Langstroth , deep brood box, shallow super.
							4	8	Cyril Kefuss	Water Tower	Villemur sur Tarn	43.875993° N, 1.529707 ° E	September 2022	resistant treated 372	Langstroth , deep brood box, shallow super.
							5	1	Cyril Kefuss	Villemur	Villemur sur Tarn	43.85128° N, 1.525452° E	September 2022	resistant treated 697	Langstroth , deep brood box, shallow super.
							6	1	Cyril Kefuss	Honey House	Minimes Toulouse	43.623905° N, 1.436247° E	September 2022	resistant treated 199	Langstroth , deep brood box, shallow super.
							7	1	Cyril Kefuss	Gabardie 2	Toulouse	43.641975° N, 1.478373 ° E	September 2022	resistant treated 981	Langstroth , deep brood box, shallow super.

### Sheet: Sample size table
		№ non-resistant apiaries	№ colonies	№ varroa mites	№ varroa-resistant apiaries	№ colonies	№ varroa mites
	Czechia	15	80	2625	1	14	322
	UK	3	7	161	1	3	368
	Sweden	1	24	23	1	4	161
	France	1	19	343	7	26	385
	The number of apiaries, hives and mites analyzed in the study.
